# Area under the curve quantification outperforms spectral counting in metaproteomics, but matching between runs is detrimental

**DOI:** 10.64898/2026.04.05.716595

**Authors:** Ayesha Awan, J. Alfredo Blakeley-Ruiz, Manuel Kleiner, Tjorven Hinzke

**Author notes:** Corresponding authors: Ayesha Awan, Manuel Kleiner, Tjorven Hinzke.

## Abstract

Metaproteomics enables the functional characterization of complex microbial communities by detecting and quantifying thousands of proteins. Accurate quantification is essential for deriving meaningful biological inferences from metaproteomes. In mass spectrometry-driven metaproteomics, protein quantification is performed using either MS1-based area under the curve (AUC) or MS2-based peptide spectral counts (SpC). Systematic benchmarking of AUC vs. SpC quantification for metaproteomics, however, is lacking. Additionally, the impact of matching identifications between runs (MBR) on AUC quantification accuracy has not been evaluated. Here, we tested whether AUC or SpC is better suited for quantification in metaproteomics using data-dependent acquisition mass spectrometry data and investigated the impact of MBR on AUC using defined metaproteomics samples with known composition as ground truth. We found that MBR incorrectly transferred peptide and protein identifications and led to a substantial number of falsely identified proteins in samples of known composition. Additionally, when comparing MBR-free AUC data to SpC, AUC data had a wider dynamic range, higher quantitative accuracy, and higher sensitivity for detecting abundance differences. Based on these findings, we recommend MBR-free AUC quantification for metaproteomics analysis, while SpC-based identifications can be used to increase the number of identified proteins to obtain a more comprehensive view of expressed functions.

**Significance of the study:** Although accurate quantification of proteins is crucial for characterizing microbial functions in microbiomes, quantification strategies in metaproteomics are mostly selected based on convention rather than evidence. With this study, we provide an evidence-based framework for the informed selection of quantification strategies in metaproteomics. We highlight the strengths and limitations of the tested approaches with respect to dynamic range, quantitative accuracy, and proteome coverage. Based on our results, we recommend using AUC data without MBR for quantitative metaproteomics.
