## Supplemental Data Table 1 for "Area under the curve quantification outperforms spectral counting in metaproteomics, but matching between runs is detrimental"

### Sheet: Sheet1
Supplementary Table 1: ProteomeDiscoverer (PD) v. 2.3 parameters used for each of the four quantification methods for metaproteomics compared in this study. Differences in the parameters are highlighted in blue. We changed parameters in the Minora Feature Detector and Feature Mapper nodes, and changed whether searches were performed together in PD (leading to match between runs, MBR, for AUC quan…
Workflow	Node	Parameter	AUC MBR-free	AUC MBR PD parameters	AUC MBR MaxQuant Parameters	SpC
Job launch	NA	Searched together or As Batch	As Batch	Together	Together	As Batch
Processsing	Spectrum Files RC	Enzyme Name	Trypsin (Full)	Trypsin (Full)	Trypsin (Full)	Trypsin (Full)
Processsing	Spectrum Files RC	Precursor Mass Tolerance	20 ppm	20 ppm	20 ppm	20 ppm
Processsing	Spectrum Files RC	Fragment Mass Tolerance	0.5 Da	0.5 Da	0.5 Da	0.5 Da
Processsing	Spectrum Files RC	Static Modification	Carbamidomethyl / +57.021 Da (C)	Carbamidomethyl / +57.021 Da (C)	Carbamidomethyl / +57.021 Da (C)	Carbamidomethyl / +57.021 Da (C)
Processsing	Spectrum Selector	Min Precursor Mass	350 Da	350 Da	350 Da	350 Da
Processsing	Spectrum Selector	Max Precursor Mass	5000 Da	5000 Da	5000 Da	5000 Da
Processsing	Spectrum Selector	Minimum Peak Count	1	1	1	1
Processsing	Spectrum Selector	MS Order	Is Not MS1	Is Not MS1	Is Not MS1	Is Not MS1
Processsing	Spectrum Selector	Min Collision Energy	0	0	0	0
Processsing	Spectrum Selector	Max Collision Energy	1000	1000	1000	1000
Processsing	Spectrum Selector	Scan Type	Is Full	Is Full	Is Full	Is Full
Processsing	Spectrum Selector	S/N Threshold	1.5	1.5	1.5	1.5
Processsing	Spectrum Selector	Precursor Clipping Range Before	2.5 Da	2.5 Da	2.5 Da	2.5 Da
Processsing	Spectrum Selector	Precursor Clipping Range After	5.5 Da	5.5 Da	5.5 Da	5.5 Da
Processsing	Sequest HT	Enzyme Name	Trypsin (Full)	Trypsin (Full)	Trypsin (Full)	Trypsin (Full)
Processsing	Sequest HT	Max Missed Cleavage	2	2	2	2
Processsing	Seqeest HT	Min Peptide Length	6	6	6	6
Processsing	Sequest HT	Max Peptide Length	144	144	144	144
Processsing	Sequest HT	Max Number of Peptides Reported	10	10	10	10
Processsing	Sequest HT	Precursor Mass Tolerance	10 ppm	10 ppm	10 ppm	10 ppm
Processsing	Sequest HT	Fragment Mass Tolerance	0.1 Da	0.1 Da	0.1 Da	0.1 Da
Processsing	Sequest HT	1. Dynamic Modification	Oxidation / +15.995 Da (M)	Oxidation / +15.995 Da (M)	Oxidation / +15.995 Da (M)	Oxidation / +15.995 Da (M)
Processsing	Sequest HT	2. Dynamic Modification	Deamidated / +0.984 Da (N, Q, R)	Deamidated / +0.984 Da (N, Q, R)	Deamidated / +0.984 Da (N, Q, R)	Deamidated / +0.984 Da (N, Q, R)
Processsing	Sequest HT	N-termina Dynamicl Modification	Acetyl / +42.011 Da (N-Terminus)	Acetyl / +42.011 Da (N-Terminus)	Acetyl / +42.011 Da (N-Terminus)	Acetyl / +42.011 Da (N-Terminus)
Processsing	Sequest HT	Static Modification	Carbamidomethyl / +57.021 Da (C)	Carbamidomethyl / +57.021 Da (C)	Carbamidomethyl / +57.021 Da (C)	Carbamidomethyl / +57.021 Da (C)
Processsing	Percolator	Target Décor Selection	Concatenated	Concatenated	Concatenated	Concatenated
Processsing	Percolator	Validation based on	q-Value	q-Value	q-Value	q-Value
Processsing	Percolator	Maximum Delta Cn	0.05	0.05	0.05	0.05
Processsing	Percolator	Target FDR (Strict)	0.01	0.01	0.01	0.01
Processsing	Percolator	Target FDR (Relaxed)	0.05	0.05	0.05	0.05
Processsing	Minora Feature Detector	Min. Trace Length	5	5	5	Not used
Processsing	Minora Feature Detector	Max Delta RT of Isotope Pattern Multiplets [min]	0.2	0.2	0.2	Not used
Processsing	Minora Feature Detector	PSM Confidence At Least	High	High	High	Not used
Consensus	MSF Files	Spectra to Store	Identified or Quantified	Identified or Quantified	Identified or Quantified	Identified or Quantified
Consensus	MSF Files	Feature Traces to Store	All	All	All	All
Consensus	MSF Files	Merge Mode	Do Not Merge	Do Not Merge	Do Not Merge	Do Not Merge
Consensus	MSF Files	Reported FASTA Title Lines	All	All	All	All
Consensus	MSF Files	Title Line Rule	standard	standard	standard	standard
Consensus	Feature Mapper	Chromatographic Alignment: Perform RT Alighnment	FALSE	TRUE	TRUE	Not used
Consensus	Feature Mapper	Chromatographic Alignment: Parameter Tuning	Coarse	Coarse	Coarse	Not used
Consensus	Feature Mapper	Chromatographic Alignment: Maximum RT Shift [min]	10	10	20	Not used
Consensus	Feature Mapper	Chromatographic Alignment: Mass Tolerance	10 ppm	10 ppm	5 ppm	Not used
Consensus	Feature Mapper	Feature Linking and Mapping: RT Tolerance [min]	0	0	0.7	Not used
Consensus	Feature Mapper	Feature Linking and Mapping: Mass Tolerance	0 ppm	0 ppm	5 ppm	Not used
Consensus	Feature Mapper	Feature Linking and Mapping: Min S/N Threshold	5	5	5	Not used
Consensus	Precursor Ions Quantifier	Peptides to Use	Unique + Razor	Unique + Razor	Unique + Razor	Not used
Consensus	Precursor Ions Quantifier	Consider Protein Grousp for Peptide Uniqueness	TRUE	TRUE	TRUE	Not used
Consensus	Precursor Ions Quantifier	Reject Quan Results with Missing Channels	FALSE	FALSE	FALSE	Not used
Consensus	Precursor Ions Quantifier	Precursor Abundance Based On	Area	Area	Area	Not used
Consensus	Precursor Ions Quantifier	Protein Abundance Calculation	Summed Abundances	Summed Abundances	Summed Abundances	Not used
Consensus	PSM Grouper	Site Probability Threshold	75	75	75	75
Consensus	Peptide Validator	Validation Mode	Automatic (Without control of peptide level error rate)	Automatic (Without control of peptide level error rate)	Automatic (Without control of peptide level error rate)	Automatic (Without control of peptide level error rate)
Consensus	Peptide Validator	Target FDR (Strict) for PSMs	0.01	0.01	0.01	0.01
Consensus	Peptide Validator	Target FDR (Relaxed) for PSMs	0.05	0.05	0.05	0.05
Consensus	Peptide Validator	Target FDR (Strict) for Peptides	0.01	0.01	0.01	0.01
Consensus	Peptide Validator	Target FDR (Relaxed) for Peptides	0.05	0.05	0.05	0.05
Consensus	Peptide Validator	Validation Based on	q-Value	q-Value	q-Value	q-Value
Consensus	Peptide Validator	Target/Decoy Selection for PSM Level FDR Calcualtion Based on Score	Concatenated	Concatenated	Concatenated	Concatenated
Consensus	Peptide Validator	Reset Confidences for Nodes Without Decoy Search	FALSE	FALSE	FALSE	FALSE
Consensus	Peptide and Protein Filter	Peptide Confidence At Least	Medium	Medium	Medium	Medium
Consensus	Peptide and Protein Filter	Keep Lower Confident PSMs	FALSE	FALSE	FALSE	FALSE
Consensus	Peptide and Protein Filter	Minimum Peptide Length	6	6	6	6
Consensus	Peptide and Protein Filter	Remove Peptides Withot Protein Reference	TRUE	TRUE	TRUE	TRUE
Consensus	Peptide and Protein Filter	Minimum Number of Peptide Sequences	1	1	1	1
Consensus	Peptide and Protein Filter	Count Only Rank 1 Peptides	TRUE	TRUE	TRUE	TRUE
Consensus	Peptide and Protein Filter	Count Pepetides Only For Top Scored Proteins	TRUE	TRUE	TRUE	TRUE
Consensus	Protein Scorer	No parameters to set node included	NA	NA	NA	NA
Consensus	Protein FDR Validator	Target FDR (Strict)	0.01	0.01	0.01	0.01
Consensus	Protein FDR Validator	Target FDR (Relaxed)	0.05	0.05	0.05	0.05
Consensus	Protein Grouping	Apply strict parsimony principle	TRUE	TRUE	TRUE	TRUE
Consensus	Peptide in Protein Annotation	Annotate Flanking Residues of the Peptide	TRUE	TRUE	TRUE	TRUE
Consensus	Peptide in Protein Annotation	Number Flanking Residues in Connection Tables	1	1	1	1
Consensus	Peptide in Protein Annotation	Protein Modifications Reported	Only for Master Proteins	Only for Master Proteins	Only for Master Proteins	Only for Master Proteins
Consensus	Peptide in Protein Annotation	Modification of Sites Reported	All And Specific	All And Specific	All And Specific	All And Specific
Consensus	Peptide in Protein Annotation	Minimum PSM Confidence	High	High	High	High
Consensus	Peptide in Protein Annotation	Report Only PTMs	TRUE	TRUE	TRUE	TRUE
Consensus	Peptide in Protein Annotation	Protein Positions for Peptides	Only for Master Proteins	Only for Master Proteins	Only for Master Proteins	Only for Master Proteins
Consensus	NA	Generation of final output	Custom code outside PD	Multiconsensus from original search	Multiconsensus from original search	Reprocess as multiconsensus
